# Revisiting the evidence for long-lived balancing selection in humans

**DOI:** 10.1101/2025.11.10.687682

**Authors:** Hannah Munby, Molly Przeworski

## Abstract

Balancing selection maintains variation in a population and, when sufficiently long-lived, can lead to polymorphisms shared identical by descent across species. In settings where sharing is extremely unlikely to occur under neutrality, such trans-species polymorphisms provide clear-cut evidence for balancing selection. These considerations have motivated efforts to identify trans-species polymorphisms between humans and close evolutionary relatives, such as chimpanzees, and have led to the discovery of a handful of examples. However, recent demographic modeling suggests that gene flow between humans and chimpanzees may have persisted until much more recently than previously thought, implying that many trans-species polymorphism could potentially have arisen by chance. Here, we reassess the evidence for long-term balancing selection in humans by characterizing shared single base pair polymorphisms in whole genome sequences from 2504 humans and 59 chimpanzees. Using recently-developed methods to reconstruct local gene genealogies, we infer the evolutionary histories surrounding the oldest shared variants and distinguish true trans-species polymorphisms from recurrent mutations, recovering both previously known and novel examples. We then examine multiple lines of independent evidence for the action of natural selection on this set of trans-species polymorphisms. These analyses suggest that the vast majority may have arisen by chance, in regions of neutral, incomplete lineage-sorting. In other words, while a subset of such loci remain compelling candidates for long-term balancing selection, the finding of trans-species polymorphism shared between humans and chimpanzees is not, in itself, strong evidence for long-lived balancing selection.
