## Supplementary Table 1 for "Revisiting the evidence for long-lived balancing selection in humans"

### Sheet: SuppTable1_All_TSP_SNPs
rsID	Chromosome (hg19)	Position (hg19)	Chromosome (hg38)	Position (hg38)	Chimp chromosome (panTro6)	Chimp position (panTro6)	Reference allele	Alternate allele	Allele frequency (1000 Genomes)	Allele frequency (chimpanzee)	CpG status	Background-selection B value (BMAP)	Mutation rate, Roulette (per site per generation)	phyloP (36-mammal EPO, human excluded)	Variant annotation (snpEff)	Most severe consequence (VEP)	Nearest gene	Distance to nearest gene (bp)	Assigned gene	Assignment tier	In Open Targets index	Number of credible sets	molQTL type(s)	molQTL tissue(s)	GWAS L2G effector genes	Lower age bound, YRI (years)	Upper age bound, YRI (years)	Midbranch age, YRI (years)	ARG support for TSP (% of 300 posterior genealogies, 3 chains x 100)
	1	4917460	1	4857400	1	3470823	C	T	0.5467	0.4773	CpG	959	1.492e-07	-0.452	intergenic_region		AJAP1	64866	AJAP1	nearest	FALSE	0				1242952	6851598	4047275	93
	1	5348639	1	5288579	1	3903538	A	G	0.4303	0.7727	non-CpG	982	1.299e-08	-1.614	intergenic_region		AJAP1	496045	AJAP1	nearest	FALSE	0				4138474	7991849	6065162	85.7
	1	106125135	1	105582513	1	104232092	G	A	0.4942	0.625	CpG	923	2.152e-07	0.225	intergenic_region		PRMT6	1474162	LINC01676	molqtl	FALSE	0				1243221	8013715	4628468	82
rs1404009	1	106129589	1	105586967	1	104236522	A	G	0.4942	0.7386	non-CpG	921	2.395e-08	-0.516	downstream_gene_variant	upstream_gene_variant	PRMT6	1469708	LINC01676	molqtl	TRUE	4				864670	8292608	4578639	83.7
rs4298783	1	106131147	1	105588525	1	104238084	G	A	0.4457	0.2273	CpG	920	1.448e-07	-2.305	downstream_gene_variant	intron_variant	PRMT6	1468150	LINC01676	molqtl	TRUE	1	sqtl	testis		1445836	7935067	4690451	85.3
	1	116732423	1	116189801	1	116027121	A	G	0.1779	0.4773	non-CpG	896	2.01e-08	-2.446	intergenic_region		MAB21L3	51652	MAB21L3	nearest	FALSE	0				767134	7649562	4208348	91
	1	246380688	1	246217386	1	221386858	A	G	0.3742	0.0909	non-CpG	807	3.197e-08	-0.877	intron_variant		SMYD3	0	SMYD3	nearest	FALSE	0				1744704	8087810	4916257	87.3
rs10925043	1	247627001	1	247463699	1	222656083	G	A	0.2746	0.7727	non-CpG	892	2.01e-08	-0.703	intergenic_region	upstream_gene_variant	OR2B11	5594	AHCTF1	molqtl	TRUE	2	sqtl	induced pluripotent stem cell	OR2B11(0.38)	1165800	9520497	5343148	86.3
rs28541331	2	1138967	2	1143281	2A	1098551	T	C	0.4818	0.8068	non-CpG	901	2.01e-08	-0.854	intron_variant	intron_variant	SNTG2	0	SH3YL1	molqtl	TRUE	2	eqtl	macrophage		920901	9349919	5135410	92.3
rs4971476	2	1138977	2	1143291	2A	1098561	G	T	0.4816	0.8068	non-CpG	901	2.03e-09	-0.035	intron_variant	intron_variant	SNTG2	0	SH3YL1	molqtl	TRUE	2	eqtl	macrophage		741974	9349919	5045946	92.7
	2	1139381	2	1143695	2A	1098965	C	T	0.4772	0.8068	non-CpG	901	2.01e-08	0.215	intron_variant		SNTG2	0	SH3YL1	molqtl	FALSE	0				879938	10286358	5583148	92.7
rs5009386	2	1139647	2	1143961	2A	1099229	A	G	0.4816	0.8068	non-CpG	901	7.41e-09	-0.162	intron_variant	intron_variant	SNTG2	0	SH3YL1	molqtl	TRUE	2	eqtl	macrophage		892336	12261432	6576884	88.7
	2	35952400	2	35727334	2A	35760380	A	G	0.397	0.3636	non-CpG	889	2.395e-08	-0.27	upstream_gene_variant		CRIM1	628398	CRIM1	nearest	FALSE	0				1060098	7090877	4075487	92.7
rs35033846	2	42237228	2	42010088	2A	42152331	G	A	0.1571	0.5909	non-CpG	747	1.766e-08	-1.935	intergenic_region	intron_variant	PKDCC	37934	PKDCC	l2g	TRUE	17	eqtl	dorsolateral prefrontal cortex	PKDCC(0.85)	432062	7931326	4181694	83.7
	2	129359232	2	128601658	2B	15048607	T	C	0.0541	0.9545	CpG	960	1.066e-08	-2.413	intergenic_region		HS6ST1	282790	HS6ST1	nearest	FALSE	0				1702314	9686290	5694302	82.3
rs9797993	2	224638996	2	223774279	2B	110413451	C	T	0.753	0.0795	CpG	929	1.741e-07	0.311	intron_variant	intron_variant	AP1S3	0	AP1S3	l2g	TRUE	2			AP1S3(0.70)	872958	7452652	4162805	96.3
	2	224887004	2	224022287	2B	110663003	A	G	0.8992	0.3409	non-CpG	915	5.177e-09	-2.571	intron_variant		SERPINE2	0	SERPINE2	nearest	FALSE	0				1611594	6684819	4148206	87.3
	2	237968214	2	237059571	2B	123633247	A	G	0.0665	0.1023	non-CpG	956	7.41e-09	-0.619	upstream_gene_variant		COPS8	26312	COPS8	nearest	FALSE	0				912412	10506236	5709324	90.3
	2	237968397	2	237059754	2B	123633430	T	A	0.0665	0.0568	non-CpG	956	3.045e-09	-0.07	upstream_gene_variant		COPS8	26129	COPS8	nearest	FALSE	0				912412	10506236	5709324	93.3
	2	237968421	2	237059778	2B	123633454	C	T	0.0665	0.0568	non-CpG	956	1.188e-08	-0.003	upstream_gene_variant		COPS8	26105	COPS8	nearest	FALSE	0				912412	10506236	5709324	94.7
	3	145043291	3	145325504	3	143405819	A	G	0.9187	0.9205	CpG	900	1.888e-08	-1.679	intergenic_region		PLOD2	709636	PLOD2	nearest	FALSE	0				2657235	8247484	5452360	81
	4	12087957	4	12086333	4	11564035	T	G	0.4265	0.375	non-CpG	922	2.03e-09	0.398	intergenic_region		HS3ST1	656769	HS3ST1	nearest	FALSE	0				893125	9146890	5020007	94.7
	4	32646855	4	32645233	4	32005479	C	T	0.2107	0.9318	non-CpG	892	2.444e-07	0.247	intergenic_region		PCDH7	1498428	PCDH7	nearest	FALSE	0				1244842	7766200	4505521	82
rs76223251	4	56144663	4	55278496	4	73619045	T	C	0.1074	0.1477	non-CpG	782	1.066e-08	0.173	intergenic_region	upstream_gene_variant	SRD5A3	67718	SRD5A3	molqtl	TRUE	1	tuqtl	thyroid gland		1507713	7489917	4498815	97.3
	4	56147317	4	55281150	4	73616392	A	G	0.1068	0.8523	non-CpG	783	1.188e-08	-1.63	intergenic_region		SRD5A3	65064	SRD5A3	molqtl	FALSE	0				927901	7811788	4369845	94
rs6554262	4	56147967	4	55281800	4	73615739	G	A	0.11	0.1477	non-CpG	783	9.541e-09	-1.63	intergenic_region	upstream_gene_variant	SRD5A3	64414	SRD5A3	molqtl	TRUE	1	tuqtl	thyroid gland		927901	7811788	4369845	94.3
	4	57698600	4	56832434	4	72058131	G	A	0.2047	0.125	non-CpG	919	1.533e-08	0.076	intergenic_region		SPINK2	10692	SPINK2	nearest	FALSE	0				820164	9209907	5015035	90.7
rs1713972	4	57918296	4	57052130	4	71833122	T	C	0.88	0.25	non-CpG	933	1.654e-08	-2.752	intron_variant	intron_variant	IGFBP7	0	IGFBP7	l2g	TRUE	1			IGFBP7(0.70)	1017166	12252384	6634775	93.3
rs1718879	4	57918492	4	57052326	4	71832926	A	G	0.8798	0.25	non-CpG	933	9.541e-09	-4.651	intron_variant	intron_variant	IGFBP7	0	IGFBP7	l2g	TRUE	1			IGFBP7(0.70)	1017166	12252384	6634775	83.7
	4	57919221	4	57053055	4	71832194	C	T	0.2472	0.25	CpG	932	2.071e-07	-0.655	intron_variant		IGFBP7	0	IGFBP7	l2g	FALSE	0				796839	14800846	7798842	82
	4	57919429	4	57053263	4	71831986	C	T	0.248	0.75	CpG	932	2.338e-07	-3.463	intron_variant		IGFBP7	0	IGFBP7	l2g	FALSE	0				796839	14800846	7798842	85.3
	4	57919462	4	57053296	4	71831953	C	T	0.2478	0.75	CpG	932	1.257e-07	-0.643	intron_variant		IGFBP7	0	IGFBP7	l2g	FALSE	0				796839	14800846	7798842	85.7
	4	57919705	4	57053539	4	71831710	T	C	0.2482	0.7614	non-CpG	931	1.066e-08	-0.794	intron_variant		IGFBP7	0	IGFBP7	l2g	FALSE	0				1631554	14800846	8216200	84.7
	4	58495926	4	57629760	4	71258156	T	C	0.1006	0.6705	non-CpG	706	9.541e-09	-0.669	intron_variant		IGFBP7	519070	IGFBP7	nearest	FALSE	0				0	9552919	4776460	83
	4	58570867	4	57704701	4	71186257	G	A	0.4495	0.4318	non-CpG	751	2.263e-08	-2.474	intergenic_region		IGFBP7	594011	IGFBP7	nearest	FALSE	0				1025280	10177927	5601604	88.3
rs34735123	4	71210148	4	70344431	4	58906168	A	G	0.5006	0.6136	non-CpG	892	1.066e-08	1.689	intergenic_region	upstream_gene_variant	CABS1	7315	MUC7	molqtl	TRUE	2	eqtl	skin of body		450538	11818225	6134382	95
rs13101613	4	71210198	4	70344481	4	58906118	C	T	0.5002	0.5909	non-CpG	892	1.188e-08	-0.051	intergenic_region	upstream_gene_variant	CABS1	7365	MUC7	molqtl	TRUE	2	eqtl	skin of body		1194838	11818225	6506531	93
rs67708234	4	71210321	4	70344604	4	58905996	A	T	0.4986	0.5909	non-CpG	892	3.045e-09	-0.828	intergenic_region	upstream_gene_variant	CABS1	7488	MUC7	molqtl	TRUE	2	eqtl	skin of body		450538	11818225	6134382	92
rs13134277	4	71210336	4	70344619	4	58905981	T	C	0.4986	0.5909	CpG	892	7.41e-09	0.058	intergenic_region	upstream_gene_variant	CABS1	7503	MUC7	molqtl	TRUE	2	eqtl	skin of body		450538	11818225	6134382	92.7
rs13148087	4	71210970	4	70345253	4	58905357	A	G	0.4976	0.6705	non-CpG	893	2.142e-08	-0.915	intergenic_region	upstream_gene_variant	CABS1	8137	MUC7	molqtl	TRUE	2	eqtl	skin of body		450538	11818225	6134382	97.3
rs28421149	4	71386175	4	70520458	4	58724373	C	T	0.3554	0.6591	non-CpG	860	1.654e-08	-0.046	intron_variant	intron_variant	AMTN	0	MUC7	l2g	TRUE	1			MUC7(0.57),AMTN(0.08)	801873	7868367	4335120	95.7
rs7698695	4	115378668	4	114457512	4	112066971	G	A	0.4187	0.8182	CpG	890	1.189e-07	-2.267	intergenic_region	intron_variant	UGT8	140863	UGT8	l2g	TRUE	6			UGT8(0.65),NDST4(0.10),ARSJ(0.06)	317066	8383059	4350062	87.7
rs7676840	4	115378707	4	114457551	4	112067010	T	C	0.4187	0.1818	non-CpG	890	8.425e-09	0.267	intergenic_region	intron_variant	UGT8	140824	UGT8	l2g	TRUE	6			UGT8(0.55),NDST4(0.09)	317066	8383059	4350062	97.3
rs72674694	4	115379049	4	114457893	4	112067352	G	C	0.4193	0.1818	non-CpG	890	5.177e-09	0.311	intergenic_region	intron_variant	UGT8	140482	UGT8	l2g	TRUE	6			UGT8(0.55),NDST4(0.09)	317066	8383059	4350062	100
rs72674695	4	115379114	4	114457958	4	112067417	T	C	0.4193	0.1818	non-CpG	890	1.411e-08	0.066	intergenic_region	intron_variant	UGT8	140417	UGT8	l2g	TRUE	6			UGT8(0.55),NDST4(0.09)	317066	8383059	4350062	99.3
rs72674697	4	115379147	4	114457991	4	112067450	T	A	0.4191	0.1818	non-CpG	890	2.03e-09	0.267	intergenic_region	intron_variant	UGT8	140384	UGT8	l2g	TRUE	6			UGT8(0.55),NDST4(0.09)	317066	8383059	4350062	98.7
rs2388993	4	115379445	4	114458289	4	112067748	T	G	0.4189	0.1591	non-CpG	890	2.03e-09	1.348	intergenic_region	intron_variant	UGT8	140086	UGT8	l2g	TRUE	6			UGT8(0.55),NDST4(0.09)	317066	8383059	4350062	92.7
rs4419540	4	115379737	4	114458581	4	112068040	G	T	0.4185	0.1591	non-CpG	889	1.299e-08	0.341	intergenic_region	intron_variant	UGT8	139794	UGT8	l2g	TRUE	6			UGT8(0.55),NDST4(0.09)	317066	8383059	4350062	94.3
rs73858695	4	141921518	4	141000364	4	138820245	C	T	0.0617	0.0455	CpG	919	1.686e-07	-0.904	upstream_gene_variant	intron_variant	RNF150	0	RNF150	molqtl	TRUE	11	sceqtl	CD14-positive, CD16-negative classical monocyte		836470	11055786	5946128	88.3
rs35230778	4	144655489	4	143734336	4	141545234	G	A	0.3083	0.7907	non-CpG	760	2.263e-08	0.129	intron_variant	intron_variant	FREM3	33661	GYPB	l2g	TRUE	56	sceqtl; pqtl; eqtl	CD4-positive, alpha-beta T cell; blood plasma; adrenal gland	FREM3(0.79),GYPB(0.77),GYPE(0.51),GYPA(0.19)	2071383	9631625	5851504	96.3
rs35906127	4	144655553	4	143734400	4	141545298	G	C	0.3085	0.7841	non-CpG	760	3.045e-09	0.148	intron_variant	intron_variant	FREM3	33725	GYPB	l2g	TRUE	56	sceqtl; pqtl; eqtl	CD4-positive, alpha-beta T cell; blood plasma; adrenal gland	FREM3(0.79),GYPB(0.77),GYPE(0.51),GYPA(0.19)	2071383	9631625	5851504	99
rs66634585	4	144655761	4	143734608	4	141545506	C	G	0.3077	0.7955	non-CpG	760	6.293e-09	-1.715	intron_variant	intron_variant	FREM3	33933	GYPB	l2g	TRUE	58	sceqtl; pqtl; eqtl	CD4-positive, alpha-beta T cell; blood plasma; adrenal gland	GYPB(0.81),FREM3(0.58),GYPE(0.51),GYPA(0.19)	2071383	9631625	5851504	97.3
rs66717029	4	144658471	4	143737318	4	141548195	A	G	0.3085	0.7955	non-CpG	760	9.541e-09	-1.113	intron_variant	intron_variant	FREM3	36643	GYPB	l2g	TRUE	58	eqtl; sqtl; pqtl	B cell; dorsolateral prefrontal cortex; blood plasma	GYPB(0.77),FREM3(0.58),GYPE(0.51),GYPA(0.19)	819415	9055105	4937260	99.3
rs35556180	4	144658748	4	143737595	4	141548472	G	A	0.3093	0.7955	non-CpG	760	1.299e-08	-1.069	intron_variant	intron_variant	FREM3	36920	GYPB	l2g	TRUE	63	eqtl; sqtl; pqtl	B cell; dorsolateral prefrontal cortex; blood plasma	GYPB(0.83),FREM3(0.79),GYPE(0.51),GYPA(0.19)	1148542	9055105	5101824	98.3
rs13133444	4	144659344	4	143738191	4	141549068	G	A	0.3079	0.8068	CpG	760	1.126e-07	-0.437	intron_variant	intron_variant	FREM3	37516	GYPB	l2g	TRUE	61	eqtl; sqtl; pqtl	B cell; dorsolateral prefrontal cortex; blood plasma	FREM3(0.79),GYPB(0.77),GYPE(0.51),GYPA(0.19)	1148542	9055105	5101824	99.7
rs5016158	4	144659625	4	143738472	4	141549351	A	G	0.3077	0.7955	non-CpG	760	1.188e-08	-2.191	intron_variant	intron_variant	FREM3	37797	GYPB	l2g	TRUE	66	eqtl; sqtl; pqtl	B cell; dorsolateral prefrontal cortex; blood plasma	GYPB(0.83),FREM3(0.79),GYPE(0.51),GYPA(0.19)	819415	9055105	4937260	100
rs13143879	4	144662054	4	143740901	4	141552035	A	G	0.3077	0.8068	non-CpG	760	3.055e-08	-2.627	intron_variant	intron_variant	FREM3	40226	GYPB	l2g	TRUE	62	eqtl; sqtl; pqtl	B cell; dorsolateral prefrontal cortex; blood plasma	FREM3(0.79),GYPB(0.77),GYPE(0.51),GYPA(0.19)	858664	8310936	4584800	89.3
	4	162038353	4	161117201	4	159090892	T	C	0.2718	0.1023	non-CpG	890	1.299e-08	0.169	intergenic_region		FSTL5	266697	FSTL5	nearest	FALSE	0				1643526	7925294	4784410	85.3
rs7671850	4	165753488	4	164832336	4	162788467	A	G	0.0621	0.5114	CpG	965	7.41e-09	-0.734	intergenic_region	upstream_gene_variant	SMIM31	28541	MARCHF1	molqtl	TRUE	1	eqtl	lymphoblastoid cell line		1734142	6691373	4212758	85
	4	172136342	4	171215191	4	169155237	T	C	0.86	0.2386	non-CpG	912	2.01e-08	0.285	intergenic_region		GALNTL6	597064	GALNTL6	nearest	FALSE	0				724594	7755992	4240293	83.3
	4	180069715	4	179148561	4	177084447	G	A	0.5272	0.5909	CpG	936	2.152e-07	-0.233	intergenic_region		AGA	1706117	AGA	nearest	FALSE	0				1588887	8690807	5139847	98.3
rs17249119	5	8017470	5	8017357	5	7921378	T	G	0.5417	0.0568	non-CpG	949	4.162e-09	-1.272	intergenic_region	intron_variant	MTRR	111332	MTRR	molqtl	TRUE	4	eqtl; sqtl	testis; naive regulatory T cell		904072	14652946	7778509	98.7
rs72720676	5	8017589	5	8017476	5	7921497	T	C	0.5461	0.0568	non-CpG	949	2.395e-08	-0.297	intergenic_region	intron_variant	MTRR	111451	MTRR	molqtl	TRUE	4	eqtl; sqtl	testis; naive regulatory T cell		904072	14652946	7778509	91.7
rs72720678	5	8017599	5	8017486	5	7921507	C	T	0.5517	0.0568	CpG	949	1.686e-07	-0.181	intergenic_region	intron_variant	MTRR	111461	MTRR	molqtl	TRUE	3	sqtl; eqtl	naive regulatory T cell; testis		904072	14652946	7778509	91.7
rs62356547	5	8017653	5	8017540	5	7921561	T	C	0.5433	0.0568	non-CpG	949	9.541e-09	-1.252	intergenic_region	intron_variant	MTRR	111515	MTRR	molqtl	TRUE	4	eqtl; sqtl	testis; naive regulatory T cell		904072	14652946	7778509	94.3
rs1377480	5	8018093	5	8017980	5	7922001	A	G	0.5421	0.0568	non-CpG	949	2.01e-08	-1.911	intergenic_region	intron_variant	MTRR	111955	MTRR	molqtl	TRUE	4	eqtl; sqtl	testis; naive regulatory T cell		904072	14652946	7778509	97.3
rs13189141	5	8019295	5	8019182	5	7923207	C	T	0.5419	0.0568	non-CpG	949	1.654e-08	0.196	intergenic_region	intron_variant	MTRR	113157	MTRR	molqtl	TRUE	1	sqtl	naive regulatory T cell		904072	14652946	7778509	98.3
rs13171279	5	8019633	5	8019520	5	7923546	A	G	0.5425	0.0455	non-CpG	949	1.888e-08	-1.071	intergenic_region	intron_variant	MTRR	113495	MTRR	molqtl	TRUE	4	eqtl; sqtl	testis; naive regulatory T cell		904072	14652946	7778509	98.7
rs13188547	5	8019652	5	8019539	5	7923564	G	T	0.5425	0.0455	non-CpG	949	3.045e-09	-1.412	intergenic_region	intron_variant	MTRR	113514	MTRR	molqtl	TRUE	1	sqtl	naive regulatory T cell		904072	14652946	7778509	98.3
rs13180465	5	8020512	5	8020399	5	7924422	T	C	0.5407	0.9432	non-CpG	949	9.541e-09	-1.476	intergenic_region	intron_variant	MTRR	114374	MTRR	molqtl	TRUE	4	eqtl; sqtl	testis; naive regulatory T cell		985719	14652946	7819332	91.3
rs72720701	5	8023664	5	8023551	5	7927546	G	A	0.5481	0.3636	CpG	949	2.699e-07	-0.134	intergenic_region	intron_variant	MTRR	117526	MTRR	molqtl	TRUE	2	eqtl	testis; stomach		904072	14652946	7778509	81.3
rs4365818	5	8024003	5	8023890	5	7927884	T	C	0.5461	0.375	non-CpG	949	9.541e-09	0.198	intergenic_region	intron_variant	MTRR	117865	MTRR	molqtl	TRUE	1	eqtl	stomach		904072	14652946	7778509	97.7
rs13155144	5	16919819	5	16919710	5	16835037	T	C	0.0515	0.4886	non-CpG	956	8.425e-09	0.459	upstream_gene_variant	intron_variant	MYO10	0	MYO10	l2g	TRUE	1			MYO10(0.91)	1225772	9103361	5164566	99.7
rs34689597	5	16919992	5	16919883	5	16835210	T	C	0.0523	0.4886	non-CpG	956	1.066e-08	0.135	upstream_gene_variant	intron_variant	MYO10	0	MYO10	l2g	TRUE	1			MYO10(0.91)	1225772	9103361	5164566	100
	5	29637400	5	29637293	5	63075687	A	G	0.0635	0.1818	non-CpG	937	5.177e-09	NA	intergenic_region		CDH6	1556394	CDH6	nearest	FALSE	0				2716752	9804088	6260420	96.3
	5	29637695	5	29637588	5	63075392	T	C	0.0629	0.1818	non-CpG	937	2.01e-08	NA	intergenic_region		CDH6	1556099	CDH6	nearest	FALSE	0				2716752	9804088	6260420	97.3
rs4710032	6	166673913	6	166260425	6	163766608	A	G	0.2977	0.8977	CpG	990	1.188e-08	-2.791	intergenic_region	upstream_gene_variant	PRR18	44876	MPC1	molqtl	TRUE	38	eqtl	blood; CD14-positive, CD16-negative classical monocyte; lymphoblastoid cell line		1462774	9831058	5646916	95
	7	36547245	7	36507637	7	36600135	G	A	0.4101	0.6477	CpG	978	3.041e-07	-1.445	intergenic_region		AOAH	1672	AOAH	nearest	FALSE	0				1056177	8483747	4769962	82
rs4345544	8	21455324	8	21597813	8	21451547	C	T	0.3954	0.2841	CpG	897	7.237e-08	-0.359	intergenic_region	upstream_gene_variant	GFRA2	92586	GFRA2	l2g	TRUE	3	eqtl	neutrophil	GFRA2(0.66),NPM2(0.07),FGF17(0.06)	809149	8089434	4449292	88.3
rs12550388	8	54528520	8	53615960	8	51573734	T	C	0.8119	0.8636	CpG	860	3.624e-08	0.225	intergenic_region	intron_variant	ATP6V1H	99584	ATP6V1H	nearest	TRUE	1			ATP6V1H(0.26),OPRK1(0.10),RGS20(0.08)	793724	8175245	4484485	85.3
	8	74978724	8	74066489	8	72177771	G	A	0.0647	0.6023	CpG	874	2.564e-07	0.15	intron_variant		LY96	37410	LY96	nearest	FALSE	0				2326078	6192631	4259355	81.7
rs2770767	9	7215204	9	7215204	9	7141306	A	G	0.528	0.8977	non-CpG	893	4.689e-08	-0.43	intergenic_region	upstream_gene_variant	KDM4C	39556	KDM4C	molqtl	TRUE	1	eqtl	induced pluripotent stem cell		849224	7527443	4188334	83.7
	10	25593349	10	25304420	10	25447988	C	T	0.2444	0.6364	non-CpG	897	1.654e-08	-2.2	intron_variant		GPR158	0	GPR158	nearest	FALSE	0				1061020	6983403	4022212	99.7
	10	25593541	10	25304612	10	25448179	G	A	0.2446	0.6364	non-CpG	896	1.066e-08	-1.794	intron_variant		GPR158	0	GPR158	nearest	FALSE	0				1061020	6983403	4022212	85.3
	10	26184344	10	25895415	10	26041351	G	A	0.2542	0.1818	non-CpG	785	2.649e-08	-1.754	intergenic_region		MYO3A	38800	MYO3A	nearest	FALSE	0				614249	16392250	8503250	82
	10	59743375	10	57983615	10	53777101	T	C	0.6911	0.9205	non-CpG	887	1.299e-08	-0.725	downstream_gene_variant		IPMK	207903	IPMK	nearest	FALSE	0				1469880	9485697	5477788	82.7
rs4948433	10	62623360	10	60863602	10	56674508	A	G	0.2175	0.1705	non-CpG	873	8.425e-09	-0.97	intergenic_region	upstream_gene_variant	RHOBTB1	5837	RHOBTB1	molqtl	TRUE	1	sqtl	testis		888922	7158853	4023888	87
rs7088887	10	67278595	10	65518837	10	61265053	C	T	0.3754	0.7955	CpG	871	1.633e-07	-1.947	intergenic_region	upstream_gene_variant	CTNNA3	393621	CTNNA3	l2g	TRUE	19			CTNNA3(0.57)	926388	7576801	4251594	91.7
rs10996494	10	67279509	10	65519751	10	61265967	A	G	0.3752	0.7955	CpG	872	1.066e-08	0.288	intergenic_region	upstream_gene_variant	CTNNA3	392707	CTNNA3	l2g	TRUE	13			CTNNA3(0.42)	1699261	7484320	4591790	96.3
	10	132883127	10	131084864	10	127062460	C	T	0.3792	0.0795	CpG	978	2.564e-07	-1.136	intergenic_region		TCERG1L	7528	TCERG1L	nearest	FALSE	0				1477591	6958144	4217867	83.7
rs5024038	11	5373738	11	5352508	11	5212594	A	G	0.2336	0.9432	CpG	905	8.425e-09	-0.252	upstream_gene_variant	upstream_gene_variant	HBG2	0	OR51E2	molqtl	TRUE	1	sqtl	transverse colon		3318441	8622193	5970317	95.3
	11	24791431	11	24769885	11	24529813	C	T	0.0797	0.9545	CpG	983	3.041e-07	-1.341	intron_variant		LUZP2	0	LUZP2	nearest	FALSE	0				735463	14332438	7533951	84.7
	11	24791985	11	24770439	11	24530367	C	T	0.0843	0.0455	non-CpG	983	1.533e-08	-1.347	intron_variant		LUZP2	0	LUZP2	nearest	FALSE	0				735463	14332438	7533951	84.3
	11	24792057	11	24770511	11	24530439	G	A	0.0843	0.0455	non-CpG	983	1.066e-08	0.094	intron_variant		LUZP2	0	LUZP2	nearest	FALSE	0				735463	14332438	7533951	85.3
rs6590708	11	133338872	11	133468977	11	129252996	G	A	0.3153	0.4886	CpG	865	3.041e-07	-1.789	intron_variant	intron_variant	OPCML	0	OPCML	l2g	TRUE	1			OPCML(0.83),IGSF9B(0.06)	1784216	6230418	4007317	99.3
	13	37973335	13	37399198	13	18431881	G	A	0.1338	0.125	CpG	940	3.041e-07	-1.065	intergenic_region		POSTN	163385	POSTN	nearest	FALSE	0				1173009	7800333	4486671	95.3
rs61953936	13	59433547	13	58859413	13	40070953	G	A	0.1252	0.9318	non-CpG	704	1.066e-08	0.194	intergenic_region	upstream_gene_variant	DIAPH3	806171	DIAPH3	nearest	TRUE	16				914608	7778235	4346421	95.7
rs11842996	13	74300726	13	73726589	13	54970228	A	G	0.1603	0.6477	CpG	856	2.142e-08	-0.984	intron_variant	intron_variant	KLF12	0	KLF12	l2g	TRUE	3	eqtl	CD4-positive, alpha-beta T cell	KLF12(0.67)	980377	7936981	4458679	89.3
rs4617763	14	22758552	14	22290668	14	3214581	C	T	0.1268	0.9091	non-CpG	962	1.411e-08	-1.442	intergenic_region	intron_variant	DAD1	274235	OXA1L	molqtl	TRUE	2	eqtl	macrophage; nucleus accumbens		1255775	6971194	4113485	86.7
	14	89538401	14	89072057	14	69905955	C	T	0.4265	0.9205	CpG	915	3.041e-07	0.117	intergenic_region		FOXN3	52815	FOXN3	nearest	FALSE	0				1353242	8011250	4682246	91.3
	15	54984861	15	54692663	15	33110141	A	G	0.2987	0.1705	non-CpG	906	1.299e-08	0.15	intergenic_region		UNC13C	63956	UNC13C	nearest	FALSE	0				449903	9106609	4778256	87.7
rs79937533	16	5605114	16	5555113	16	5868867	G	A	0.0505	0.8523	non-CpG	974	2.152e-07	-2.968	intron_variant	upstream_gene_variant	RBFOX1	0	RBFOX1	l2g	TRUE	1			RBFOX1(0.53)	1188223	7368552	4278387	83.7
rs11657147	17	58829124	17	60751763	17	54017825	G	A	0.7358	0.0227	CpG	564	3.055e-08	-0.329	upstream_gene_variant	intron_variant	BCAS3	0	BCAS3	l2g	TRUE	11			BCAS3(0.79)	151642	7881533	4016588	81.7
	17	70908606	17	72912467	17	65999083	A	C	0.469	0.2727	non-CpG	985	2.03e-09	-0.688	intron_variant		SLC39A11	0	SLC39A11	nearest	FALSE	0				2436145	8757304	5596724	94.7
rs6123362	20	52817810	20	54201271	20	53835611	T	C	0.3355	0.4659	CpG	985	1.411e-08	-4.096	intergenic_region	upstream_gene_variant	PFDN4	6547	PFDN4	l2g	TRUE	1			PFDN4(0.85),CYP24A1(0.13)	1502165	7450680	4476423	90.7
rs67562015	21	41205924	21	39833997	21	26387104	T	C	0.1098	0.6477	CpG	947	7.41e-09	-0.753	intergenic_region	upstream_gene_variant	IGSF5	31916	HMGN1	molqtl	TRUE	2	eqtl; sqtl	macrophage; tibial nerve		1735940	10644798	6190369	86.3
rs67229478	21	41206052	21	39834125	21	26387232	T	G	0.11	0.6477	non-CpG	947	2.03e-09	-0.236	intergenic_region	upstream_gene_variant	IGSF5	32044	HMGN1	molqtl	TRUE	2	eqtl; sqtl	macrophage; tibial nerve		1735940	10644798	6190369	96.3
rs67897619	21	41206282	21	39834355	21	26387462	C	T	0.1096	0.6364	non-CpG	947	1.654e-08	-0.398	intergenic_region	upstream_gene_variant	IGSF5	32274	HMGN1	molqtl	TRUE	2	eqtl; sqtl	macrophage; tibial nerve		914048	10644798	5779423	90.7
rs66820219	21	41206344	21	39834417	21	26387524	A	C	0.1096	0.6477	non-CpG	947	3.045e-09	-0.295	intergenic_region	upstream_gene_variant	IGSF5	32336	HMGN1	molqtl	TRUE	2	eqtl; sqtl	macrophage; tibial nerve		1735940	10644798	6190369	89.3
rs73221248	21	41206450	21	39834523	21	26387630	G	C	0.1096	0.6477	non-CpG	947	3.045e-09	-0.328	intergenic_region	upstream_gene_variant	IGSF5	32442	HMGN1	molqtl	TRUE	2	eqtl; sqtl	macrophage; tibial nerve		914048	10644798	5779423	93.3
rs73221249	21	41206455	21	39834528	21	26387635	A	G	0.1098	0.6477	non-CpG	947	2.142e-08	-1.1	intergenic_region	upstream_gene_variant	IGSF5	32447	HMGN1	molqtl	TRUE	2	eqtl; sqtl	macrophage; tibial nerve		914048	10644798	5779423	93.3
rs73221252	21	41207292	21	39835365	21	26388454	T	C	0.1096	0.6591	non-CpG	947	6.293e-09	-1.227	intergenic_region	upstream_gene_variant	PCP4	32074	HMGN1	molqtl	TRUE	2	eqtl; sqtl	macrophage; tibial nerve		914048	10644798	5779423	92.3
rs67613662	21	41207370	21	39835443	21	26388532	G	C	0.1162	0.6591	non-CpG	947	5.177e-09	-0.166	intergenic_region	upstream_gene_variant	PCP4	31996	HMGN1	molqtl	TRUE	2	eqtl; sqtl	macrophage; tibial nerve		914048	10644798	5779423	88.3
rs66495451	21	41207549	21	39835622	21	26388711	A	C	0.116	0.6591	non-CpG	947	9.541e-09	0.258	intergenic_region	upstream_gene_variant	PCP4	31817	HMGN1	molqtl	TRUE	2	eqtl; sqtl	macrophage; tibial nerve		914048	10644798	5779423	100
rs66804248	21	41208471	21	39836544	21	26389633	T	C	0.1096	0.6591	non-CpG	948	4.162e-09	-1.713	intergenic_region	upstream_gene_variant	PCP4	30895	HMGN1	molqtl	TRUE	2	eqtl; sqtl	macrophage; tibial nerve		914048	10644798	5779423	92
rs55781006	21	41208709	21	39836782	21	26389869	G	A	0.1098	0.6591	non-CpG	948	1.533e-08	-1.913	intergenic_region	upstream_gene_variant	PCP4	30657	HMGN1	molqtl	TRUE	2	eqtl; sqtl	macrophage; tibial nerve		914048	10644798	5779423	96.7
rs56389826	21	41208874	21	39836947	21	26390034	A	G	0.1096	0.6591	non-CpG	948	6.293e-09	-0.261	intergenic_region	upstream_gene_variant	PCP4	30492	HMGN1	molqtl	TRUE	2	eqtl; sqtl	macrophage; tibial nerve		914048	10644798	5779423	98
